# Species biology and demographic history determine species vulnerability to climate change in tropical island endemic birds

**DOI:** 10.1101/2024.11.14.623644

**Authors:** Ratnesh Karjee, Vikram Iyer, Durbadal Chatterjee, Rajasri Ray, Kritika M. Garg, Balaji Chattopadhyay

## Abstract

Climate change and associated habitat fluctuations can expedite the diversification of insular lineages or lead to isolation and extinction. Tropical island birds are a model system to assess responses to climate change owing to their insular nature and ability to diversify rapidly. While there is some understanding of the diversification of tropical island avian clades, we are yet to understand the vulnerability of these species to climate change. Long-term species genetic diversity and historical demography are critical predictors of this. Therefore, we investigated the sensitivity of tropical island endemic birds to climate change and analysed how species traits determine these responses by comparing species traits with demographic histories and paleohabitat fluctuations during the Last Glacial Period (LGP). From publicly available whole genome and paleoclimatic datasets, we reconstructed tropical island endemics’ past demographic histories (effective population size (Ne)) using Pairwise Sequential Markovian Coalescent (PSMC) (n = 23) and suitable habitat (n = 29) during the LGP and the Holocene. We observed that most species experienced an increase in suitable habitat between the Last Interglacial and the Last Glacial Maximum. However, a concomitant increase in Ne was only observed in the hyper-diverse passerine clade, attesting to their ability to rapidly diversify. Overall, diet specialists and large-bodied species showed a decrease in Ne during the LGP. Our results indicate that species traits dictate tropical island endemics’ demographic responses to climate, and a plastic response to habitat availability could be a consequence of clades’ abilities to rapidly occupy new niches and diversify. Further, our analyses revealed that most species entered the Holocene with low effective population sizes. Given that tropical island endemics have small geographic ranges and are groups vulnerable to climate change, special efforts are necessary to conserve them. We recommend that conservation management policies add components like historical demography and species traits while assessing extinction threats for island populations.
