## Supplementary tables for "Species biology and demographic history determine species vulnerability to climate change in tropical island endemic birds"

### Sheet: S1_bioclimaticVariables
Code	Bioclimatic variable
BIO1	Annual Mean Temperature
BIO2	Mean Diurnal Range (Mean of monthly (max temp - min temp))
BIO3	Isothermality (BIO2/BIO7) (×100)
BIO4	Temperature Seasonality (standard deviation ×100)
BIO5	Max Temperature of Warmest Month
BIO6	Min Temperature of Coldest Month
BIO7	Temperature Annual Range (BIO5-BIO6)
BIO8	Mean Temperature of Wettest Quarter
BIO9	Mean Temperature of Driest Quarter
BIO10	Mean Temperature of Warmest Quarter
BIO11	Mean Temperature of Coldest Quarter
BIO12	Annual Precipitation
BIO13	Precipitation of Wettest Month
BIO14	Precipitation of Driest Month
BIO15	Precipitation Seasonality (Coefficient of Variation)
BIO16	Precipitation of Wettest Quarter
BIO17	Precipitation of Driest Quarter
BIO18	Precipitation of Warmest Quarter
BIO19	Precipitation of Coldest Quarter
Details of the bioclimatic variables used for ENM.
Code: The code for each bioclimatic variable.
Bioclimatic variable: The name of the bioclimatic variable used.

### Sheet: S2_Ne_habitat-correlation
Species	Country	LIG(km^2)	LGM(km^2)	Area Change	LIG_2_LGM	MDH2CUR	CUR(km^2)	LGM_2_CUR	Ne
Actenoides hombroni	PHL	8927.38	70520.5	61593.2	Increase	Decrease	22550.3	decrease	match
Aleadryas rufinucha	PNG	69793.9	241982	172188	Increase	Increase	123883	decrease	match
Alectura lathami	AUS	714901	1572567	857666	Increase	Increase	982911	decrease	mismatch
Amazona guildingii	CIS	138.321	98.8007	-39.5203	Decrease	Increase	174.078	increase	match
Amazona vittata	CIS	4656.73	2298.89	-2357.84	Decrease	Increase	3698.86	increase	mismatch
Centropus unirufus	PHL	65274.3	65970.3	695.96	Increase	Decrease	65970.3	no change	match
Chaetorhynchus papuensis	PNG	153999	653243	499244	Increase	Increase	225120	decrease	mismatch
Cnemophilus loriae	PNG	128596	211288	82691.4	Increase	Increase	141425	decrease	mismatch
Cicinnurus regius	PNG	481666	397070	-84595.8	Decrease	Increase	483640	increase	match
Dicaeum eximium	BIS	21576.5	36403.4	14827	Increase	Decrease	19123.7	decrease	mismatch
Diphyllodes magnificus	PNG	297432	664694	367261	Increase	Increase	313732	decrease	match
Eulacestoma nigropectus	PNG	63107.2	225257	162150	Increase	Increase	105746	decrease	NA
Ifrita kowaldi	PNG	92321.2	210896	118575	Increase	Increase	124224	decrease	NA
Irena cyanogastra	PHL	86172.4	87853.9	1681.46	Increase	Decrease	87853.9	no change	match
Machaerirhynchus nigripectus	PNG	87982.5	270073	182091	Increase	Increase	136644	decrease	mismatch
Melanocharis versteri	PNG	77824.8	271077	193252	Increase	Increase	152213	decrease	mismatch
Myiagra hebetior	BIS	20599.1	38395.1	17796	Increase	Increase	19695.4	decrease	mismatch
Oreocharis arfaki	PNG	121859	298709	176850	Increase	Decrease	144845	decrease	NA
Pachycephala philippinensis	PHL	116665	173070	56404.8	Increase	Decrease	95331.9	decrease	match
Paradisaea raggiana	PNG	462440	890920	428480	Increase	Increase	366665	decrease	mismatch
Paradisaea rubra	PNG	32021.5	34658.8	2637.33	Increase	Decrease	13730.8	increase	NA
Parotia lawesii	PNG	104385	364402	260018	Increase	Increase	147398	decrease	NA
Pseudorectes ferrugineus	PNG	473040	413388	-59652.4	Decrease	Increase	440406	increase	NA
Ptilorrhoa leucosticta	PNG	39201.6	243037	203835	Increase	Increase	104266	increase	NA
Rhagologus leucostigma	PNG	36513.3	210182	173668	Increase	Increase	131489	decrease	mismatch
Rhynochetos jubatus	BIS	7611.6	9448.34	1836.73	Increase	Increase	6569.14	decrease	mismatch
Sterrhoptilus dennistouni	PHL	96578.3	135998	39420.1	Increase	Decrease	32289.5	decrease	match
Todus mexicanus	CIS	7132.45	7279.81	147.356	Increase	Decrease	8930.31	increase	mismatch
Zosterops hypoxanthus	BIS	18293.9	23439.1	5145.2	Increase	Increase	22959.6	decrease	match
Details of the total suitable land area estimated for each species in our panel.
Species = species
Country = the island or archipelago the species belongs to
LIG = Habitat available (sq km) at the Last Inter Glacial (LIG)
LGM = Habiat available (sq km) at the Last Glacial Maximum (LGM)
Area Change = Habitat change between the LIG and LGM
LIG_2_LGM = whether habitat area incereased or decreased from Mid Holocene to Present Day
MDH2CUR = whether habitat area increased or decreased from the Mid Holocene to Present Day
CUR = Habiat available (sq km) at Present Day
Ne = whether or not the increase/decrease in Ne matches the increase/decrease in habitat area between the Last Inter Glacial and Last Glacial Maximum

### Sheet: S3_PSMC_details
Species	Depth	Published depth	Reference genome ID	SRR IDs used	PSMC "4" Ne_LIG	PSMC "4" Ne_LGM	PSMC "2+2" Ne_LIG	PSMC "2+2" Ne_LGM	PSMC "1+1+1+1" Ne_LIG	PSMC "1+1+1+1" Ne_LGM
Actenoides hombroni	16.4365	160	GCA_024336885.1	SRR10185940, SRR11347455 (skipped Layout: SINGLE and not PAIRED) )	190000	230000	200000	260000	170000	260000
Aleadryas rufinucha	37.2211	45	GCA_013397815.1	SRR9947328, SRR9947329, SRR9946489, SRR9946490, SRR9946492	900000	1100000	900000	800000	900000	1020000
Alectura lathami	35.1117	48	GCA_013399715.1	SRR10019965, SRR10019966, SRR10019968	175000	20000	160000	30000	160000	30000
Amazona guildingii	31.9008	42	GCA_013399615.1	SRR9947143, SRR9947144, SRR9946657	115000	90000	130000	70000	130000	70000
Amazona vittata	18.1115	13	GCA_000332375.2	SRR8108621	150000	345000	140000	280000	140000	280000
Amblyornis subalaris	18.5768	225	GCA_018881555.1	SRR10910916	240000	100000	240000	170000	250000	90000
Cacatua alba	14.1194	130	GCA_024361745.1	SRR19067743	250000	135000	240000	240000	240000	240000
Centropus unirufus	36.0728	130	GCA_013397695.1	SRR9946510, SRR9946972, SRR9947387, SRR9946794	580000	300000	600000	370000	600000	450000
Cicinnurus regius	55.3274	65	GCA_003713305.1	SRR8102060, SRR8102058, SRR8102059	140000	40000	140000	40000	140000	40000
Cnemophilus loriae	31.5557	46	GCA_013397755.1	SRR9947281, SRR9947292, SRR9946741, SRR9946776, SRR9946779	780000	500000	780000	520000	780000	560000
Dicaeum eximium	32.8025	49	GCA_013396995.1	SRR10019974, SRR10019972, SRR10019973	1500000	1000000	1500000	600000	1500000	550000
Diphyllodes magnificus	179.503	150	GCA_003713285.1	SRR8102065, SRR8102062, SRR8102063 , SRR8102064	220000	420000	240000	350000	240000	440000
Irena cyanogastra	31.4483	49	GCA_013397155.1	SRR9947266, SRR9947260, SRR9947267	570000	610000	580000	550000	550000	390000
Machaerirhynchus nigripectus	25.5283	44	GCA_013397975.1	SRR9946865, SRR9946864, SRR9946862, SRR9946861, SRR9946863	2000000	1100000	1800000	900000	1800000	NA
Melanocharis versteri	32.9398	54	GCA_013397845.1	SRR9946414, SRR9946417, SRR9946485, SRR9946486, SRR9946491	1750000	1300000	1600000	950000	1550000	85000
Myiagra hebetior	30.8615	46	GCA_013397015.1	SRR9946543, SRR9946544, SRR9946542	780000	560000	740000	580000	740000	410000
Pachycephala philippinensis	20.1972	41	GCA_013397055.1	SRR9947317, SRR9947312, SRR9947318	1160000	840000	1180000	1300000	1140000	NA
Paradisaea raggiana	26.3847	36	GCA_003713265.1	SRR8061691, SRR8061692	240000	30000	250000	50000	250000	50000
Rhagologus leucostigma	39.9439	49	GCA_013397725.1	SRR9947299, SRR9946814, SRR9947128 , SRR9947114, SRR9946727	700000	700000	700000	480000	700000	420000
Rhynochetos jubatus	34.8077	49	GCA_013398095.1	SRR9947338, SRR9947344, SRR9947345 , SRR9947343	600000	3350000	680000	700000	680000	500000
Sterrhoptilus dennistouni	32.166	46	GCA_013397095.1	SRR9947315, SRR9947316	500000	1000000	480000	NA	500000	950000
Todus mexicanus	37.5327	55	GCA_013389965.1	SRR9946760, SRR9946757, SRR9946763, SRR9946758	600000	200000	700000	250000	700000	200000
Zosterops hypoxanthus	31.7203	47	GCA_013399795.1	SRR9946885, SRR13193561, SRR9946886, SRR9946887	1650000	1800000	1500000	7000000	1500000	3900000
Details of PSMC analyses done. Effective population size (Ne) values at various time points were approximated from graphs. LIG = Last Interglacial, LGM = Last Glacial Maximum.
Depth = Calculated mean genome depth.
Published depth = Published genome depth.
Reference genome ID = Submitted GenBank Accession ID
SRR IDs used = The Sequence Read Archive accession IDs used to obtain raw genome reads.
PSMC "4" Ne_LIG = Approximated Ne values at the LIG using the PSMC settings –p “4 + 30 * 2 + 4 + 6 + 10”
PSMC "4" Ne_LGM = Approximated Ne values at the LGM using the PSMC settings –p “4 + 30 * 2 + 4 + 6 + 10”
PSMC "2+2" Ne_LIG = Approximated Ne values at the LIG using the PSMC settings –p “2 + 2 + 30 * 2 + 4 + 6 + 10”
PSMC "2+2" Ne_LGM = Approximated Ne values at the LGM using the PSMC settings –p “2 + 2 + 30 * 2 + 4 + 6 + 10”
PSMC "1+1+1+1" Ne_LIG = Approximated Ne values at the LIG using the PSMC settings –p “1+1+1+1 + 30 * 2 + 4 + 6 + 10”
PSMC "1+1+1+1" Ne_LGM = Approximated Ne values at the LGM using the PSMC settings –p “1+1+1+1 + 30 * 2 + 4 + 6 + 10”

### Sheet: S4_Concordance
Species	p1	p2	p4
Aleadryas rufinucha	dec	dec	dec
Amblyornis subalaris	dec	dec	dec
Cicinnurus regius	dec	dec	dec
Cnemophilus loriae	dec	dec	dec
Dicaeum eximium	dec	inc	dec
Diphyllodes magnificus	inc	inc	inc
Irena cyanogastra	inc	inc	no change
Melanocharis versteri	dec	dec	dec
Machaerirhynchus nigripectus	dec	dec	dec
Myiagra hebetior	dec	dec	dec
Pachycephala philippinensis	dec	inc	dec
Paradisaea raggiana	dec	dec	dec
Rhagologus leucostigma	dec	dec	dec
Sterrhoptilus dennistouni	inc	inc	inc
Zosterops hypoxanthus	inc	inc	dec
Actenoides hombroni	inc	inc	inc
Alectura lathami	dec	dec	dec
Amazona guildingii	dec	dec	dec
Amazona vittata	inc	inc	inc
Cacatua alba	dec	dec	dec
Centropus unirufus	dec	dec	dec
Rhynochetos jubatus	dec	inc	no change
Todus mexicanus	dec	dec	dec
The direction of change of Ne as inferred from boxplots, for each PSMC setting used. All changes are significant (p < 0.05)
p1= –p “1 + 1 + 1 + 1 + 30 * 2 + 4 + 6 + 10”
p2= –p “2 + 2 + 30 * 2 + 4 + 6 + 10”
p4= –p “4 + 30 * 2 + 4 + 6 + 10”

### Sheet: S5_BayesianModelSummary
Parameter	Estimate	Est. Error	l-95% CI	u-95% CI	R-hat
Multilevel Hyperparameters
sd(Intercept)	0.86	0.6	0.04	2.25	1
Regression Coefficients
Intercept	5.01	4.61	-3.48	14.64	1
ΔHabitat	9.4	4.98	1.95	21.07	1
Body Mass	-8.32	3.43	-15.84	-2.59	1
Frugivore	-11.89	4.97	-22.57	-3.36	1
Invertivore	-11.32	4.92	-21.85	-2.85	1
Omnivore	-1.28	6.06	-12.77	11.24	1
Passerine	-3.64	1.91	-7.91	-0.43	1
ΔHabitat × Body Mass	10.28	6.49	0.05	25.18	1
ΔHabitat × Passerine	8.01	3.93	1.9	17.11	1
Model coefficients for the best performing Bayesian model.
Estimate = Model coefficient.
Est. Error = Estimated error in the model coefficient estimated
l-95% CI = Lower limit of the 95% Confidence Interval.
u-95% CI = Upper limit of the 95% Confidence Interval.
R-hat = R-hat statistic value.
ΔHabitat = Change in suitable habitat from the Last Interglacial to the Last Glacial Maximum.

### Sheet: S6_BasicInfo
Species	TropicNiche	Habitat Description	Displacement Capacity	Body Mass(g)	Reference	ICUN category	Reference IUCN category
Actenoides hombroni	invertivore	Dense Forest	Sedentary	120.167	https://avibase.bsc-eoc.org/species.jsp?lang=EN&avibaseid=171AA6895A92906E&sec=lifehistory	VU	https://www.iucnredlist.org/species/22683542/92989371
Aleadryas rufinucha	invertivore	Undergrowth Dense Forest	Sedentary	40.5	https://avibase.bsc-eoc.org/species.jsp?lang=EN&avibaseid=1F4DF785BBF6D7B6&sec=lifehistory	LC	https://www.iucnredlist.org/species/22705428/118682974
Alectura lathami	omnivore			2332.04	https://avibase.bsc-eoc.org/species.jsp?lang=EN&avibaseid=6BD20F58A143D7D0&sec=lifehistory	LC	https://www.iucnredlist.org/species/22678551/131902671
Amazona guildingii	omnivore	Dense Forest	Sedentary	646	https://avibase.bsc-eoc.org/species.jsp?lang=EN&avibaseid=62AFC8765498350D&sec=lifehistory	VU	https://www.iucnredlist.org/species/22686403/179396130
Amazona vittata	omnivore	Dense Forest	Sedentary	279.853	https://avibase.bsc-eoc.org/species.jsp?lang=EN&avibaseid=E4507DF663D9846D&sec=lifehistory	CR	https://www.iucnredlist.org/species/22686239/179276011
Amblyornis subalaris	frugivore	Dense Forest		109	https://avibase.bsc-eoc.org/species.jsp?lang=EN&avibaseid=F6FFF57D5B8EDEE5&sec=lifehistory	LC	https://www.iucnredlist.org/species/22703654/130219582
Cacatua alba	omnivore	Desse Forest	Sedentary	570	https://avibase.bsc-eoc.org/species.jsp?lang=EN&avibaseid=AF71785DBD986BDB&sec=lifehistory	EN	https://www.iucnredlist.org/species/22684789/178092137
Centropus unirufus	invertivore	Dense Forest	Sedentary	181.673	https://avibase.bsc-eoc.org/species.jsp?lang=EN&avibaseid=8AA36B21FF7833FC&sec=lifehistory	NT	https://www.iucnredlist.org/species/22684306/111308785
Chaetorhynchus papuensis	invertivore	Dense Forest	Sedentary	37.1967	https://avibase.bsc-eoc.org/species.jsp?lang=EN&avibaseid=F2BE556C360EBF2C&sec=lifehistory	LC	https://www.iucnredlist.org/species/22706924/130425991
Cicinnurus regius	omnivore	Dense Forest	Sedentary	52.0867	https://avibase.bsc-eoc.org/species.jsp?lang=EN&avibaseid=77A0EB9D4BA3E00C&sec=lifehistory	LC	https://www.iucnredlist.org/species/22706208/130412002
Cnemophilus loriae	frugivore	Dense forest	Sedentary	83.3133	https://avibase.bsc-eoc.org/species.jsp?lang=EN&avibaseid=C7F446FC2DE0707C&sec=lifehistory	LC	https://www.iucnredlist.org/species/22706100/130409204
Dicaeum eximium	frugivore	Dense forest	Sedentary	7.9	https://avibase.bsc-eoc.org/species.jsp?lang=EN&avibaseid=5D552978E5421498&sec=lifehistory	LC	https://www.iucnredlist.org/species/22717552/131976765
Diphyllodes magnificus	omnivore	Dense forest	Sedentary	89.0333	https://avibase.bsc-eoc.org/species.jsp?lang=EN&avibaseid=249364E071E2811D&sec=lifehistory	LC	https://www.iucnredlist.org/species/22706199/130411682
Eulacestoma nigropectus	invertivore		Sedentary	20	https://avibase.bsc-eoc.org/species.jsp?lang=EN&avibaseid=936EA20788E37B9F&sec=lifehistory	LC	https://www.iucnredlist.org/species/22705592/264298804
Ifrita kowaldi	Invertivore	Dense forest	Sedentary	32.25	https://avibase.bsc-eoc.org/species.jsp?lang=EN&avibaseid=433A907D11D995F5&sec=lifehistory	LC	https://www.iucnredlist.org/species/22705379/264289002
Irena cyanogastra	frugivore	Dense forest	Sedentary	80.835	https://avibase.bsc-eoc.org/species.jsp?lang=EN&avibaseid=D27C14EE27FA2675&sec=lifehistory	NT	https://www.iucnredlist.org/species/22704936/93991677
Machaerirhynchus nigripectus	invertivore	Forest Edge; Mountains	Sedentary	20	https://avibase.bsc-eoc.org/species.jsp?lang=EN&avibaseid=7A20EBB01A174967&sec=lifehistory	LC	https://www.iucnredlist.org/species/22707422/118744653
Melanocharis versteri	frugivore	Dense forest	Sedentary	14.67	https://avibase.bsc-eoc.org/species.jsp?lang=EN&avibaseid=DE3D9993E7C1B001&sec=lifehistory	LC	https://www.iucnredlist.org/species/22718143/264405637
Myiagra hebetior	invertivore	Dense forest	Sedentary	20.2	https://avibase.bsc-eoc.org/species.jsp?lang=EN&avibaseid=F33032D86F880AC2&sec=lifehistory	VU	https://www.iucnredlist.org/species/103711371/131891975
Oreocharis arfaki	frugivore	Dense Forest Mountains	Sedentary	19.625	https://avibase.bsc-eoc.org/species.jsp?lang=EN&avibaseid=7343F8F3D63801D4&sec=lifehistory	LC	https://www.iucnredlist.org/species/22718165/264411264
Pachycephala philippinensis	invertivore	Dense Forest	Sedentary	22.4833	https://avibase.bsc-eoc.org/species.jsp?lang=EN&avibaseid=5E75CBEF9E58F740&sec=lifehistory	LC	https://www.iucnredlist.org/species/22705470/118686478
Paradisaea raggiana	Frugivore	Secondary Forest and Lowlands	Sedentary	225.06	https://avibase.bsc-eoc.org/species.jsp?lang=EN&avibaseid=BD094FE6B60908A7&sec=lifehistory	LC	https://www.iucnredlist.org/species/22706253/130413724
Paradisaea rubra	Frugivore		Sedentary	20	https://avibase.bsc-eoc.org/species.jsp?lang=EN&avibaseid=2215C01D11B737E6&sec=summary	NT	https://www.iucnredlist.org/species/22706241/217498432
Parotia lawesii	frugivore			157.5	https://avibase.bsc-eoc.org/species.jsp?lang=EN&avibaseid=420CF84FA5C8768D&sec=summary	LC	https://www.iucnredlist.org/species/103728331/264386001
Pseudorectes ferrugineus	omnivore	Dense Forest & Lowland	Sedentary	92.6067	https://avibase.bsc-eoc.org/species.jsp?lang=EN&avibaseid=FF953F550AF40394&sec=lifehistory	LC	https://www.iucnredlist.org/species/22705583/130391308
Ptilorrhoa leucosticta	Invertebrate	forest floor		49.2083	https://avibase.bsc-eoc.org/species.jsp?lang=EN&avibaseid=219E9D2D9806B921&sec=lifehistory	LC	https://www.iucnredlist.org/species/22705366/264349303
Rhagologus leucostigma	Frugivore	Low Forest Trees and Undergrowth	Sedentary	26.7083	https://avibase.bsc-eoc.org/species.jsp?lang=EN&avibaseid=61EACB38FA9467DC&sec=lifehistory	LC	https://www.iucnredlist.org/species/22705411/118733758
Rhynochetos jubatus	Carnivore	Dense Forest	Sedentary	859.993	https://avibase.bsc-eoc.org/species.jsp?lang=EN&avibaseid=227D77FBFA6E408A&sec=lifehistory	EN	https://www.iucnredlist.org/species/22692211/156666402
Sterrhoptilus dennistouni	invertivore	Dense Forest	Sedentary	15.5167	https://avibase.bsc-eoc.org/species.jsp?lang=EN&avibaseid=A552D849CB1468B6&sec=lifehistory	NT	https://www.iucnredlist.org/species/22716201/132110645
Todus mexicanus	invertivore			5.91667	https://avibase.bsc-eoc.org/species.jsp?lang=EN&avibaseid=BB5B94D9179DF73F&sec=lifehistory	LC	https://www.iucnredlist.org/species/22683015/92973240
Zosterops hypoxanthus	omnivore			12.4167	https://avibase.bsc-eoc.org/species.jsp?lang=EN&avibaseid=B1F463660B17F149&sec=lifehistory	LC	https://www.iucnredlist.org/species/22714136/94403197
Life history and trait details of the species. Unavailable data are left blank.
Trophic niche = species feeding guild.
Habitat description = the forest region occupied by the species
Displacement = whether the species is migratory or sedentary
Body Mass = Body mass values reported for the species in g
Reference = Avibase reference URL for traits
IUCN category = The IUCN Category the species belongs to
Reference IUCN category = The source URL for the IUCN category information

### Sheet: S7_DataSources
Species	Citation
Actenoides hombroni	Iridian genomes
Aleadryas rufinucha	B10K Consortium
Alectura lathami	B10K Consortium
Amazona guildingii	B10K Consortium
Amazona vittata	Oleksyk, T.K., Pombert, J.-F., Siu, D., Mazo-Vargas, A., Ramos, B., Guiblet, W., Afanador, Y., Ruiz-Rodriguez, C.T., Nickerson, M.L., Logue, D.M., Dean, M., Figueroa, L., Valentin, R., Martinez-Cruzado, J.-C., 2012. A locally funded Puerto Rican parrot (Amazona vittata) genome sequencing project increases avian data and advances young researcher education. Gigascience 1, 2047-217X-1–14. https://d…
Amblyornis subalaris	Swedish Museum of Natural History
Cacatua alba	Hains, T., Pirro, S., O’Neill, K., Valez, J., Speed, N., Clubb, S., Oleksyk, T., Bates, J., Hackett, S., 2022. The Complete Genome Sequences of 94 Species of Parrots (Psittaciformes, Aves). biogenomes. https://doi.org/10.56179/001c.40338
Centropus unirufus	B10K Consortium
Cicinnurus regius	PRJNA491255, University of Vienna
Cnemophilus loriae	B10K Consortium
Dicaeum eximium	B10K Consortium
Diphyllodes magnificus	PRJNA491255, University of Vienna
Irena cyanogastra	B10K Consortium
Machaerirhynchus nigripectus	B10K Consortium
Myiagra hebetior	B10K Consortium
Pachycephala philippinensis	B10K Consortium
Paradisaea raggiana	PRJNA491255, University of Vienna
Rhagologus leucostigma	B10K Consortium
Rhynochetos jubatus	B10K Consortium
Sterrhoptilus dennistouni	B10K Consortium
Todus mexicanus	B10K Consortium
Zosterops hypoxanthus	B10K Consortium
Melanocharis versteri	B10K Consortium
Source details for the genomes used in our study.

### Sheet: S8_GBIF
datasetKey	number of records
36f15a36-6b45-442e-9c31-cd633423aee0	3
48769858-fe3b-415b-9ac8-3feeb42a9bae	1
4bfac3ea-8763-4f4b-a71a-76a6f5f243d3	8
4d749d70-e2e1-11dd-8102-b8a03c50a862	3
4fa7b334-ce0d-4e88-aaae-2e0c138d049e	3762
50c9509d-22c7-4a22-a47d-8c48425ef4a7	73
6ac3f774-d9fb-4796-b3e9-92bf6c81c084	3
77711782-d6c0-4b82-9772-3f6f181add46	7
7e380070-f762-11e1-a439-00145eb45e9a	1
7f6dd0f7-9ed4-49c0-bb71-b2a9c7fed9f1	4
821cc27a-e3bb-4bc5-ac34-89ada245069d	8
830fd460-f762-11e1-a439-00145eb45e9a	3
854cf79e-f762-11e1-a439-00145eb45e9a	10
8658262c-f762-11e1-a439-00145eb45e9a	2
889c91a3-614f-4355-8df8-b6d0260a118c	1
8a863029-f435-446a-821e-275f4f641165	61
96c93a1e-f762-11e1-a439-00145eb45e9a	23
b1047888-ae52-4179-9dd5-5448ea342a24	35
b929f23d-290f-4e85-8f17-764c55b3b284	1
ba0c03ab-fa61-4a3c-8db7-35c8c3454168	1
d8cd16ba-bb74-4420-821e-083f2bac17c2	2
e5c5cad9-b987-4bb4-b07b-85488c5fdd80	32
e635240a-3cb1-4d26-ab87-57d8c7afdfdb	47
7a25f7aa-03fb-4322-aaeb-66719e1a9527	2
040c5662-da76-4782-a48e-cdea1892d14c	1
264e6a66-9c9e-4115-9aec-29d694c68097	1
be5507b9-7abf-4b69-afe1-5ca2b7561734	1
datasetKey = the GBIF dataset key used.

### Sheet: S9_SDM_details
Species	Country	recGBIF	recSDM	bgPoints	nFold	nReps	tModel	sigRaster	th_AUC	th_TSS	BRT	GLM	MAXENT	final_models
Actenoides hombroni	PHL	442	57	1000	3	5	45	bio_2, bio_4, bio_8, bio_13, bio_14, bio_18, bio_19	0.9	0.8	9	13	14	36
Aleadryas rufinucha	PNG	1537	198	2000	5	5	75	bio_2, bio_4, bio_8, bio_15, bio_18, bio_19	0.9	0.8	25	24	25	74
Alectura lathami	OTR	167873	4895	10000	10	5	150	bio_3, bio_4, bio_8, bio_18, bio_19	0.9	0.8	50	50	50	150
Amazona guildingii	CIS	257	24	45	3	5	45	bio_2, bio_4, bio_8, bio_15, bio_18, bio_19	0.9	0.8	0	15	15	30
Amazona vittata	CIS	48	17	500	3	5	45	bio_2, bio_4, bio_8, bio_15, bio_18, bio_19	0.8	0.65	13	2	12	27
Centropus unirufus	PHL	803	98	1000	4	5	60	bio_2, bio_4, bio_8, bio_13, bio_14, bio_18, bio_19	0.8	0.6	15	4	20	39
Chaetorhynchus papuensis	PNG	675	98	2000	3	5	45	bio_2, bio_4, bio_8, bio_15, bio_18, bio_19	0.8	0.6	15	15	13	43
Cicinnurus regius	PNG	1590	197	2000	9	5	135	bio_2, bio_4, bio_8, bio_15, bio_18, bio_19	0.8	0.6	43	20	42	105
Cnemophilus loriae	PNG	494	197	2000	9	5	135	bio_2, bio_4, bio_8, bio_15, bio_18, bio_19	0.8	0.6	43	20	42	105
Dicaeum eximium	OTR	312	82	500	3	5	45	bio_3, bio_4, bio_9, bio_12, bio_15, bio_18, bio_19	0.8	0.6	1	1	2	4
Diphyllodes magnificus	PNG	1515	187	2000	5	5	75	bio_2, bio_4, bio_8, bio_15, bio_18, bio_19	0.9	0.8	25	23	25	73
Eulacestoma nigropectus	PNG	430	55	2000	3	5	45	bio_2, bio_4, bio_8, bio_15, bio_18, bio_19	0.9	0.8	15	3	15	33
Ifrita kowaldi	PNG	1630	97	2000	5	3	45	bio_2, bio_4, bio_8, bio_15, bio_18, bio_20	0.9	0.8	15	15	15	45
Irena cyanogastra	PHL	1382	169	1000	10	5	150	bio_2, bio_4, bio_8, bio_13, bio_14, bio_18, bio_19	0.9	0.8	1	4	3	8
Machaerirhynchus nigripectus	PNG	1580	167	2000	5	5	75	bio_2, bio_4, bio_8, bio_15, bio_18, bio_19	0.9	0.8	23	25	25	73
Melanocharis versteri	PNG	2839	138	2000	3	5	45	bio_2, bio_4, bio_8, bio_15, bio_18, bio_19	0.9	0.8	39	37	36	112
Myiagra hebetior	OTR	154	40	500	3	5	45	bio_3, bio_4, bio_9, bio_12, bio_15, bio_18, bio_19	0.7	0.55	3	3	2	8
Oreocharis arfaki	PNG	983	119	2000	5	5	75	bio_2, bio_4, bio_8, bio_15, bio_18, bio_19	0.9	0.8	25	23	25	73
Pachycephala philippinensis	PHL	2320	239	1500	7	5	105	bio_2, bio_4, bio_8, bio_13, bio_14, bio_18, bio_19	0.7	0.5	36	4	36	76
Paradisaea raggiana	PNG	1841	200	2000	9	5	135	bio_2, bio_4, bio_8, bio_15, bio_18, bio_19	0.8	0.6	45	2	45	92
Paradisaea rubra	PNG	697	82	200	3	5	45	bio_2, bio_4, bio_8, bio_15, bio_18, bio_19	0.9	0.8	15	14	15	44
Parotia lawesii	PNG	634	63	2000	3	5	45	bio_2, bio_4, bio_8, bio_15, bio_18, bio_19	0.9	0.8	11	12	12	35
Pseudorectes ferrugineus	PNG	1278	115	2000	5	5	75	bio_2, bio_4, bio_8, bio_15, bio_18, bio_19	0.9	0.6	22	3	16	41
Ptilorrhoa leucosticta	PNG	625	81	2000	3	5	45	bio_2, bio_4, bio_8, bio_15, bio_18, bio_19	0.9	0.8	11	10	10	31
Rhagologus leucostigma	PNG	836	87	2000	3	5	45	bio_2, bio_4, bio_8, bio_15, bio_18, bio_19	0.9	0.8	15	7	15	37
Rhynochetos jubatus	OTR	588	87	500	5	5	75	bio_3, bio_4, bio_9, bio_12, bio_15, bio_18, bio_19	0.8	0.6	13	2	9	24
Sterrhoptilus dennistouni	PHL	151	28	1000	2	3	18	bio_2, bio_4, bio_8, bio_13, bio_14, bio_18, bio_19	0.9	0.8	6	5	5	16
Todus mexicanus	CIS	16055	1030	500	7	5	175	bio_2, bio_4, bio_8, bio_15, bio_18, bio_19	0.9	0.8	3	1	1	5
Zosterops hypoxanthus	OTR	99	42	500	3	5	45	bio_3, bio_4, bio_9, bio_12, bio_15, bio_18, bio_19	0.8	0.6	2	1	1	4
Details of the Ecological Niche Modelling (ENM) analyses done.
recGBIF = No. of GBIF records with coordinates downloaded for each species
recSDM = No. of records used for modelling after filtering [spatial thinning, removing duplicates, removing incorect locations]
bgPoints = No. of pseudo-absences generated
nFold = No. of k-fold cross-validation of each method [‘BRT’, ‘GLM’ and ‘MAXENT’]
nReps = No. of replicates of each method
tModel = No. of total models generated for each time frame [nFold*nReps*3 methods ( ‘BRT’, ‘GLM’ and ‘MAXENT’)]
sigRaster = Bioclimatic variable selection [after VIF test]
final_models = Total no. of models used for ensemble.
th_AUC & th_TSS = Area Under Curve Threshold value & True Skill Statistics threshold value
BRT=Boosted Regression Tree; GLM=Generalized Linear Model; Maxent = Maximum Entropy Method. Values indicate the number of accepted models of each type based on the given threshold value.

### Sheet: S10_BayesianModelsTested
Model code	Model	elpd_diff	se_diff	elpd_loo	se_elpd_loo	p_loo	se_p_loo	looic	se_looic
brms11	PopCh~ (LIG_2_LGM)*bodyMass + FD + LIG_2_LGM*(Pass) + (1 | Country)	0	0	-16.9976	3.36272	9.27113	2.00474	33.9952	6.72544
brms1	PopCh ~ LIG_2_LGM + (1 | Country)	-0.459099	4.0453	-17.4567	2.23785	4.2843	1.64819	34.9134	4.4757
brms3	PopCh ~ LIG_2_LGM + bodyMass + FD + (1 | Country)	-1.96725	3.50075	-18.9648	3.8988	9.42664	2.56982	37.9297	7.7976
brms2	PopCh ~ LIG_2_LGM + bodyMass + (1 | Country)	-2.98553	4.2569	-19.9831	2.57995	6.75831	2.07832	39.9662	5.1599
brms12	PopCh ~ abs(LIG_2_LGM)*abs(bodyMass)*Pass+ (1 | FD|Country)	-3.5647	3.82795	-20.5623	2.59931	9.00603	1.95698	41.1246	5.19861
brms5	PopCh ~ LIG_2_LGM + bodyMass + FD + Pass + (1 | Country)	-3.89157	3.54959	-20.8892	4.27184	11.407	2.78915	41.7783	8.54368
brms4	PopCh ~ LIG_2_LGM + bodyMass + FD + Pass + (1 | Country)	-3.91677	3.3885	-20.9144	4.10593	11.4528	2.57937	41.8287	8.21186
brms6	PopCh ~ LIG_2_LGM*FD +bodyMass*Pass + (1 | Country)	-5.49225	3.79892	-22.4898	4.56291	12.9519	3.00506	44.9797	9.12581
brms7	PopCh ~ (LIG_2_LGM)+ bodyMass*Pass + (1 | Country) + (1|FD)	-5.62867	3.70551	-22.6263	2.57809	10.7089	1.94364	45.2525	5.15617
brms9	PopCh ~ (LIG_2_LGM)+ bodyMass*FD+ Pass + (1 | Country)	-8.71614	5.42747	-25.7137	5.68588	16.2072	4.15576	51.4275	11.3718
brms10	PopCh ~ abs(LIG_2_LGM) + bodyMass*FD + Pass + (1 | Country)	-9.35791	5.47327	-26.3555	5.80731	16.8282	4.25837	52.711	11.6146
brms8	PopCh ~ (LIG_2_LGM)+ Pass*FD+ (1 | Country)	-11.5083	6.2997	-28.5058	6.41324	18.0119	5.09292	57.0117	12.8265
Details of the Bayesian multilevel models tested. Models are arranged in descending order of performance.
Model: The Bayesian multilevel model used.
elpd_diff: The difference in the Expected Log Predictive Density (ELPD) between each model and the best reference model (`brms11` here). Lower values (closer to 0) indicate models with higher predictive accuracy relative to the reference.
se_diff: The standard error of `elpd_diff'.
elpd_loo: The ELPD for each model from LOO-CV. Higher values indicate better predictive accuracy.
se_elpd_loo: The standard error of `elpd_loo`
p_loo: The effective number of parameters. Higher values suggest more parameters or a more complex model.
se_p_loo: The standard error of `p_loo’
looic: The Leave-One-Out Information Criterion (LOOIC), a measure used for model comparison. It is twice the negative of `elpd_loo`. Lower values indicate better-fitting models.
se_looic: The standard error of `looic.
PopCh = Whether Ne increased (=1) or decreased (=0) from the Last Interglacial to the Last Glacial Maximum.
LIG_2_LGM = Change in suitable habitat from the Last Interglacial to the Last Glacial Maximum.
BodyMass = The reported body mass of the species in g.
FD = Feeding guild = invertivore, frugivore, or omnivore.
Pass = Whether or not the species is a Passerine.
Country = The island/archipelago the species belongs to.
